# A multidimensional atlas of human glioblastoma organoids reveals highly coordinated molecular networks and effective drugs

**DOI:** 10.1101/2023.01.24.525374

**Authors:** Changwen Wang, Meng Sun, Chunxuan Shao, Lisa Schlicker, Yue Zhuo, Yassin Harim, Tianping Peng, Weili Tian, Nadja Stöffler, Martin Schneider, Dominic Helm, Jan-Philipp Mallm, Yonghe Wu, Almut Schulze, Hai-Kun Liu

## Abstract

Recent advances in the genomics of glioblastoma (GBM) led to the introduction of molecular neuropathology but failed to translate into treatment improvement. This is largely attributed to the genetic and phenotypic heterogeneity of GBM, which are considered the major obstacle to GBM therapy. Here, we use advanced human GBM organoid (LEGO: <u>L</u>aboratory <u>E</u>ngineered <u>G</u>lioblastoma <u>O</u>rganoid) and provide an unprecedented comprehensive characterization of LEGO models using single-cell transcriptome, DNA methylome, metabolome, lipidome, proteome, and phospho-proteome analysis. We discovered that genetic heterogeneity dictates functional heterogeneity across molecular layers and demonstrates that *NF1* mutation drives mesenchymal signature. Most importantly, we found that glycerol lipid reprogramming is a hallmark of GBM, and several targets and drugs were discovered along this line. We also provide a genotype-based drug reference map using LEGO-based drug screen. This study provides novel human GBM models and a research path toward effective GBM therapy.
