## Supplementary material for "A multidimensional atlas of human glioblastoma organoids reveals highly coordinated molecular networks and effective drugs": Table S3

### Sheet: PTvsWT
Protein_name	Gene_name	entrez_id	LogFC	P_value	interaction_claim_source	interaction_types	drug_name	drug_concept_id	interaction_group_score	PMIDs
Cadherin-1;E-Cad/CTF1;E-Cad/CTF2;E-Cad/CTF3	CDH1	999	2.85289	0.00243767	JAX-CKB		VOLASERTIB	chembl:CHEMBL1233528	8.49	26597303
Vascular endothelial growth factor A	VEGFA	7422	4.80669	3.3479e-06	TEND		RANIBIZUMAB	chembl:CHEMBL1201825	8.79
Aldo-keto reductase family 1 member C3	AKR1C3	8644	2.34883	7.63309e-05	DTC		CHEMBL1682201	chembl:CHEMBL1682201	12.73	22263837
Aldo-keto reductase family 1 member C3	AKR1C3	8644	2.34883	7.63309e-05	DTC		CHEMBL1682202	chembl:CHEMBL1682202	12.73	22263837
Aldo-keto reductase family 1 member C3	AKR1C3	8644	2.34883	7.63309e-05	DTC		BACCHARIN	chembl:CHEMBL428354	12.73	22506594
Aldo-keto reductase family 1 member C3	AKR1C3	8644	2.34883	7.63309e-05	DTC		CHEMBL1682200	chembl:CHEMBL1682200	12.73	22263837
Monoglyceride lipase	MGLL	11343	1.46135	0.00157001	DTC		CHEMBL565711	chembl:CHEMBL565711	31.83	19583260
Monoglyceride lipase	MGLL	11343	1.46135	0.00157001	DTC		URB-597	chembl:CHEMBL184238	7.96	19232787
Monoglyceride lipase	MGLL	11343	1.46135	0.00157001	DTC		OCTHILINONE	chembl:CHEMBL1922512	31.83	22056744
Monoglyceride lipase	MGLL	11343	1.46135	0.00157001	DTC		CHEMBL76012	chembl:CHEMBL76012	15.91	19583260
Epithelial cell adhesion molecule	EPCAM	4072	3.97135	0.000492029	TdgClinicalTrial		OPORTUZUMAB MONATOX	chembl:CHEMBL1743052	15.91
Epithelial cell adhesion molecule	EPCAM	4072	3.97135	0.000492029	ChemblInteractions		TUCOTUZUMAB CELMOLEUKIN	chembl:CHEMBL2108660	7.96
Epithelial cell adhesion molecule	EPCAM	4072	3.97135	0.000492029	TdgClinicalTrial		ADECATUMUMAB	chembl:CHEMBL2108018	15.91
Epithelial cell adhesion molecule	EPCAM	4072	3.97135	0.000492029	TTD		ING-1	chembl:CHEMBL2109263	23.87
Epithelial cell adhesion molecule	EPCAM	4072	3.97135	0.000492029	TdgClinicalTrial		CITATUZUMAB BOGATOX	chembl:CHEMBL1743000	15.91
Epithelial cell adhesion molecule	EPCAM	4072	3.97135	0.000492029	TALC	antibody	CATUMAXOMAB	chembl:CHEMBL2108581	5.97
Thymidine phosphorylase	TYMP	1890	1.82801	0.00191513	ChemblInteractions	inhibitor	TIPIRACIL HYDROCHLORIDE	chembl:CHEMBL65375	10.61
Microsomal triglyceride transfer protein large subunit	MTTP	4547	3.35602	0.00115871	TTD		LOMITAPIDE MESYLATE	chembl:CHEMBL2105662	7.96
Microsomal triglyceride transfer protein large subunit	MTTP	4547	3.35602	0.00115871	TTD		GRANOTAPIDE	chembl:CHEMBL4297618	7.96
Microsomal triglyceride transfer protein large subunit	MTTP	4547	3.35602	0.00115871	TTD		USISTAPIDE	chembl:CHEMBL2103860	7.96
Microsomal triglyceride transfer protein large subunit	MTTP	4547	3.35602	0.00115871	TTD		SLX-4090	chembl:CHEMBL4297326	23.87
Microsomal triglyceride transfer protein large subunit	MTTP	4547	3.35602	0.00115871	TTD		IMPLITAPIDE	chembl:CHEMBL2105804	23.87
Ribosomal protein S6 kinase;Ribosomal protein S6 kinase alpha-1	RPS6KA1	6195	2.02878	0.0120656	DTC		CHEMBL240954	chembl:CHEMBL240954	9.09	25589938
Squalene synthase	FDFT1	2222	4.43669	6.22318e-08	ChemblInteractions	inhibitor	LAPAQUISTAT ACETATE	chembl:CHEMBL435224	15.91
Squalene synthase	FDFT1	2222	4.43669	6.22318e-08	GuideToPharmacology	inhibitor	CHEMBL1208085	chembl:CHEMBL1208085	15.91
Squalene synthase	FDFT1	2222	4.43669	6.22318e-08	GuideToPharmacology	inhibitor	SQ109	chembl:CHEMBL561057	15.91
Melanocyte protein PMEL;M-alpha;M-beta	PMEL	6490	1.94132	0.00369613	TTD		TEBENTAFUSP	chembl:CHEMBL4297990	42.43	23263452
DNA polymerase;DNA polymerase delta catalytic subunit	POLD1	5424	2.31922	0.000773078	DTC		HYMENOIC ACID	chembl:CHEMBL494213	12.73	18364258
cGMP-dependent 3,5-cyclic phosphodiesterase	PDE2A	5138	2.97521	0.000258988	TTD		CP-461	chembl:CHEMBL4068108	12.73
Acyl-CoA desaturase	SCD	6319	1.42551	3.47956e-06	TTD		ARAMCHOL	chembl:CHEMBL4297262	12.73
Purine nucleoside phosphorylase	PNP	4860	1.60341	0.00169583	ChemblInteractions	inhibitor	FORODESINE HYDROCHLORIDE	chembl:CHEMBL550755	50.92
Purine nucleoside phosphorylase	PNP	4860	1.60341	0.00169583	TTD		GUANOSINE	chembl:CHEMBL375655	38.19
Purine nucleoside phosphorylase	PNP	4860	1.60341	0.00169583	TdgClinicalTrial		ULODESINE	chembl:CHEMBL269864	25.46
Purine nucleoside phosphorylase	PNP	4860	1.60341	0.00169583	TdgClinicalTrial		FORODESINE	chembl:CHEMBL218291	76.38
Purine nucleoside phosphorylase	PNP	4860	1.60341	0.00169583	TTD		PELDESINE	chembl:CHEMBL311300	38.19
Tissue-type plasminogen activator;Tissue-type plasminogen activator chain A;Tissue-type plasminogen activator chain B	PLAT	5327	2.45701	0.000147889	TdgClinicalTrial		UROKINASE	chembl:CHEMBL1201420	7.07
Adenosine deaminase	ADA	100	1.73107	0.00619078	TdgClinicalTrial		PENTOSTATIN	chembl:CHEMBL1580	23.87
Adenosine deaminase	ADA	100	1.73107	0.00619078	TTD		ELAPEGADEMASE	chembl:CHEMBL3990026	5.3
Alpha-2-macroglobulin	A2M	2	4.23945	0.000312857	NCI		THROMBIN	chembl:CHEMBL2108110	5.3	2432677
Apolipoprotein A-I;Proapolipoprotein A-I;Truncated apolipoprotein A-I	APOA1	335	6.27611	9.40218e-06	DTC		CHEMBL247920	chembl:CHEMBL247920	15.91	17554340
Plasminogen activator inhibitor 1	SERPINE1	5054	1.33687	0.000976661	DTC		TIPLASININ	chembl:CHEMBL325441	6.37	17276980
Intercellular adhesion molecule 1	ICAM1	3383	1.34126	0.00210214	TTD		BI-505	chembl:CHEMBL2109482	19.1
Intercellular adhesion molecule 1	ICAM1	3383	1.34126	0.00210214	TTD		ALICAFORSEN	chembl:CHEMBL2108326	25.46
Intercellular adhesion molecule 1	ICAM1	3383	1.34126	0.00210214	ChemblInteractions	antagonist	ENLIMOMAB PEGOL	chembl:CHEMBL2108401	12.73
Intercellular adhesion molecule 1	ICAM1	3383	1.34126	0.00210214	TTD		LIFITEGRAST	chembl:CHEMBL2048028	8.49
Ribonuclease pancreatic	RNASE1	6035	2.62116	0.0131407	DTC		CHEMBL258728	chembl:CHEMBL258728	318.26	18226913
Neprilysin	MME	4311	2.63525	0.000378298	GuideToPharmacology	inhibitor	CANDOXATRILAT	chembl:CHEMBL434492	14.69
Neprilysin	MME	4311	2.63525	0.000378298	TdgClinicalTrial		CANDOXATRIL	chembl:CHEMBL35084	24.48
Complement factor H	CFH	3075	4.70866	0.000109469	PharmGKB		ECULIZUMAB	chembl:CHEMBL1201828	14.14	26724167
Complement factor H	CFH	3075	4.70866	0.000109469	PharmGKB		RANIBIZUMAB	chembl:CHEMBL1201825	58.35	2.64396e+79
Complement factor H	CFH	3075	4.70866	0.000109469	PharmGKB		BEVACIZUMAB	chembl:CHEMBL1201583	7.53	2.64396e+79
Glutathione S-transferase A2;Glutathione S-transferase A1;Glutathione S-transferase A1, N-terminally processed	GSTA1	2938	3.37131	0.000744341	DTC		SULFOBROMOPHTHALEIN SODIUM	chembl:CHEMBL453904	14.14	22849615
Cystathionine beta-synthase	CBS	875	2.89342	0.00171649	PharmGKB		METHIONINE	chembl:CHEMBL42336	25.46	24651765
Tissue factor pathway inhibitor	TFPI	7035	2.42201	0.000415439	NCI		DEFIBROTIDE	chembl:CHEMBL2108396	6.37	11441984
Tissue factor pathway inhibitor	TFPI	7035	2.42201	0.000415439	TTD		ARC-19499	chembl:CHEMBL4297890	6.37
Tissue factor pathway inhibitor	TFPI	7035	2.42201	0.000415439	TTD		TIFACOGIN	chembl:CHEMBL2108792	6.37
Matrix metalloproteinase-9;67 kDa matrix metalloproteinase-9;82 kDa matrix metalloproteinase-9	MMP9	4318	3.18214	0.00421209	GuideToPharmacology	antibody	ANDECALIXIMAB	chembl:CHEMBL3833374	12.73
Matrix metalloproteinase-9;67 kDa matrix metalloproteinase-9;82 kDa matrix metalloproteinase-9	MMP9	4318	3.18214	0.00421209	DTC		CARBOXYLATED GLUCOSAMINE	chembl:CHEMBL1161830	8.49	16616490
Integrin alpha-2	ITGA2	3673	2.05958	0.0185031	TTD		E-7820	chembl:CHEMBL4297376	15.91
Integrin alpha-2	ITGA2	3673	2.05958	0.0185031	ChemblInteractions	antagonist	VATELIZUMAB	chembl:CHEMBL1743086	15.91
Inosine-5-monophosphate dehydrogenase 1;Inosine-5-monophosphate dehydrogenase	IMPDH1	3614	2.51617	0.000251749	TTD		TIAZOFURIN	chembl:CHEMBL108358	6.37
Inosine-5-monophosphate dehydrogenase 1;Inosine-5-monophosphate dehydrogenase	IMPDH1	3614	2.51617	0.000251749	TTD		TARIBAVIRIN HYDROCHLORIDE	chembl:CHEMBL2107375	6.37
Endothelin B receptor	EDNRB	1910	2.89053	0.000400818	GuideToPharmacology	antagonist	AMBRISENTAN	chembl:CHEMBL1111	12.73
Endothelin B receptor	EDNRB	1910	2.89053	0.000400818	ChemblInteractions	antagonist	ENRASENTAN	chembl:CHEMBL431651	6.37
Endothelin B receptor	EDNRB	1910	2.89053	0.000400818	TdgClinicalTrial		BOSENTAN	chembl:CHEMBL957	17.5
Endothelin B receptor	EDNRB	1910	2.89053	0.000400818	TdgClinicalTrial		MACITENTAN	chembl:CHEMBL2103873	22.28
Endothelin B receptor	EDNRB	1910	2.89053	0.000400818	TdgClinicalTrial		IRL-1620	chembl:CHEMBL4298109	6.37
Endothelin B receptor	EDNRB	1910	2.89053	0.000400818	ChemblInteractions	antagonist	TEZOSENTAN	chembl:CHEMBL61780	6.37
Nitric oxide synthase, endothelial	NOS3	4846	4.26619	1.00883e-06	PharmGKB		ARGININE	chembl:CHEMBL1485	9.69	26385052
Carbamoyl-phosphate synthase [ammonia], mitochondrial	CPS1	1373	3.57789	0.00079345	ChemblInteractions	positive modulator	CARGLUMIC ACID	chembl:CHEMBL1201780	31.83
Carbamoyl-phosphate synthase [ammonia], mitochondrial	CPS1	1373	3.57789	0.00079345	PharmGKB		METHIONINE	chembl:CHEMBL42336	12.73	24651765
Nicotinamide N-methyltransferase	NNMT	4837	1.37913	0.0291895	TdgClinicalTrial		NIACIN	chembl:CHEMBL573	28.29
Serine/threonine-protein phosphatase 2B catalytic subunit gamma isoform;Serine/threonine-protein phosphatase	PPP3CC	5533	1.98949	0.00166408	TdgClinicalTrial		VOCLOSPORIN	chembl:CHEMBL2218919	12.73
Dual specificity protein kinase CLK1	CLK1	1195	1.81428	3.6438e-05	DTC		CHEMBL269881	chembl:CHEMBL269881	5.3
Ectonucleoside triphosphate diphosphohydrolase 1	ENTPD1	953	2.46529	0.000297889	GuideToPharmacology	inhibitor	CHEMBL608559	chembl:CHEMBL608559	63.65
DNA mismatch repair protein Msh6	MSH6	2956	1.37243	0.0161381	JAX-CKB		TEMOZOLOMIDE	chembl:CHEMBL810	7.07	19584161
DNA mismatch repair protein Msh6	MSH6	2956	1.37243	0.0161381	CIViC		DURVALUMAB	chembl:CHEMBL3301587	10.61	26674132
Hydroxymethylglutaryl-CoA synthase, mitochondrial	HMGCS2	3158	2.89202	0.000199686	PharmGKB		CHLOROTHIAZIDE	chembl:CHEMBL842	10.61	29523524
Beta-2-microglobulin;Beta-2-microglobulin form pI 5.3	B2M	567	1.27065	0.00319806	NCI		AMIKACIN	chembl:CHEMBL177	8.49	7672871
Beta-2-microglobulin;Beta-2-microglobulin form pI 5.3	B2M	567	1.27065	0.00319806	NCI		THYROGLOBULIN	chembl:CHEMBL1201650	14.14	9609129
Urokinase plasminogen activator surface receptor	PLAUR	5329	2.44862	1.79012e-06	TdgClinicalTrial		UROKINASE	chembl:CHEMBL1201420	24.75
Bile salt sulfotransferase	SULT2A1	6822	2.94718	4.31784e-06	DTC		EMATE	chembl:CHEMBL122708	15.91
Bile salt sulfotransferase	SULT2A1	6822	2.94718	4.31784e-06	NCI		OXANDROLONE	chembl:CHEMBL1200436	15.91	8319371
Cadherin-17	CDH17	1015	5.04131	2.46237e-05	NCI		SQUALAMINE	chembl:CHEMBL444929	10.61	11297269
cGMP-inhibited 3,5-cyclic phosphodiesterase A	PDE3A	5139	2.3187	0.000842277	TTD		K-134	chembl:CHEMBL284838	5.53	23110051
cGMP-inhibited 3,5-cyclic phosphodiesterase A	PDE3A	5139	2.3187	0.000842277	GuideToPharmacology	inhibitor	ANAGRELIDE	chembl:CHEMBL760	19.37
cGMP-inhibited 3,5-cyclic phosphodiesterase A	PDE3A	5139	2.3187	0.000842277	TdgClinicalTrial		MILRINONE	chembl:CHEMBL189	5.53
Squalene monooxygenase	SQLE	6713	1.5525	2.32542e-06	TTD		TOLNAFTATE	chembl:CHEMBL83668	7.07
Squalene monooxygenase	SQLE	6713	1.5525	2.32542e-06	TTD		NAFTIFINE	chembl:CHEMBL626	148.52
Autophagy-related protein 16-1	ATG16L1	55054	2.70909	2.91247e-05	PharmGKB		ADALIMUMAB	chembl:CHEMBL1201580	7.49	25712183
Serine/threonine-protein kinase BRSK2	BRSK2	9024	2.77877	2.69368e-05	GuideToPharmacology	inhibitor	CHEMBL2203843	chembl:CHEMBL2203843	10.61
Cell surface A33 antigen	GPA33	10223	2.80887	0.000870599	TTD		MGD-007	chembl:CHEMBL4298038	10.61
Cell surface A33 antigen	GPA33	10223	2.80887	0.000870599	TTD		KRN-330	chembl:CHEMBL2109293	42.43
Cell surface A33 antigen	GPA33	10223	2.80887	0.000870599	TTD		HUA33	chembl:CHEMBL2109435	21.22
Monoacylglycerol lipase ABHD6	ABHD6	57406	1.18843	0.000653856	DTC		ORLISTAT	chembl:CHEMBL175247	12.73	26344596
Lysyl oxidase homolog 2	LOXL2	4017	1.33018	0.0117599	TTD		SIMTUZUMAB	chembl:CHEMBL2109667	190.95
Transient receptor potential cation channel subfamily V member 2	TRPV2	51393	3.8421	7.78468e-05	GuideToPharmacology	activator	CANNABIDIOL	chembl:CHEMBL190461	19.1
DNA (cytosine-5)-methyltransferase 3A	DNMT3A	1788	3.26015	0.000528995	JAX-CKB		DECITABINE	chembl:CHEMBL1201129	7.23	27418649

### Sheet: PTCCvsWT
Protein_name	Gene_name	entrez_id	LogFC	P_value	interaction_claim_source	interaction_types	drug_name	drug_concept_id	interaction_group_score	PMIDs
Aldo-keto reductase family 1 member C3	AKR1C3	8644	2.3192	7.86192e-05	DTC		CHEMBL1682201	chembl:CHEMBL1682201	12.73	22263837
Aldo-keto reductase family 1 member C3	AKR1C3	8644	2.3192	7.86192e-05	DTC		CHEMBL1682202	chembl:CHEMBL1682202	12.73	22263837
Aldo-keto reductase family 1 member C3	AKR1C3	8644	2.3192	7.86192e-05	DTC		BACCHARIN	chembl:CHEMBL428354	12.73	22506594
Aldo-keto reductase family 1 member C3	AKR1C3	8644	2.3192	7.86192e-05	DTC		CHEMBL1682200	chembl:CHEMBL1682200	12.73	22263837
Monoglyceride lipase	MGLL	11343	1.49665	0.00187996	DTC		CHEMBL565711	chembl:CHEMBL565711	31.83	19583260
Monoglyceride lipase	MGLL	11343	1.49665	0.00187996	DTC		URB-597	chembl:CHEMBL184238	7.96	19232787
Monoglyceride lipase	MGLL	11343	1.49665	0.00187996	DTC		OCTHILINONE	chembl:CHEMBL1922512	31.83	22056744
Monoglyceride lipase	MGLL	11343	1.49665	0.00187996	DTC		CHEMBL76012	chembl:CHEMBL76012	15.91	19583260
Transmembrane glycoprotein NMB	GPNMB	10457	1.29989	0.00520776	ChemblInteractions		GLEMBATUMUMAB VEDOTIN	chembl:CHEMBL1743028	190.95
	HLA-A	3105	1.4869	0.000801674	PharmGKB		VANCOMYCIN	chembl:CHEMBL262777	8.49	32439433
	HLA-A	3105	1.4869	0.000801674	PharmGKB		BACAMPICILLIN	chembl:CHEMBL1583	8.49	9609616
Squalene synthase	FDFT1	2222	4.53238	1.50105e-08	ChemblInteractions	inhibitor	LAPAQUISTAT ACETATE	chembl:CHEMBL435224	15.91
Squalene synthase	FDFT1	2222	4.53238	1.50105e-08	GuideToPharmacology	inhibitor	CHEMBL1208085	chembl:CHEMBL1208085	15.91
Squalene synthase	FDFT1	2222	4.53238	1.50105e-08	GuideToPharmacology	inhibitor	SQ109	chembl:CHEMBL561057	15.91
Melanocyte protein PMEL;M-alpha;M-beta	PMEL	6490	3.4297	0.000608449	TTD		TEBENTAFUSP	chembl:CHEMBL4297990	42.43	23263452
DNA polymerase;DNA polymerase delta catalytic subunit	POLD1	5424	2.49791	0.00028594	DTC		HYMENOIC ACID	chembl:CHEMBL494213	12.73	18364258
cGMP-dependent 3,5-cyclic phosphodiesterase	PDE2A	5138	3.62615	0.000143896	TTD		CP-461	chembl:CHEMBL4068108	12.73
Acyl-CoA desaturase	SCD	6319	1.26188	4.7381e-05	TTD		ARAMCHOL	chembl:CHEMBL4297262	12.73
Purine nucleoside phosphorylase	PNP	4860	1.45535	0.00292765	ChemblInteractions	inhibitor	FORODESINE HYDROCHLORIDE	chembl:CHEMBL550755	50.92
Purine nucleoside phosphorylase	PNP	4860	1.45535	0.00292765	TTD		GUANOSINE	chembl:CHEMBL375655	38.19
Purine nucleoside phosphorylase	PNP	4860	1.45535	0.00292765	TdgClinicalTrial		ULODESINE	chembl:CHEMBL269864	25.46
Purine nucleoside phosphorylase	PNP	4860	1.45535	0.00292765	TdgClinicalTrial		FORODESINE	chembl:CHEMBL218291	76.38
Purine nucleoside phosphorylase	PNP	4860	1.45535	0.00292765	TTD		PELDESINE	chembl:CHEMBL311300	38.19
Tissue-type plasminogen activator;Tissue-type plasminogen activator chain A;Tissue-type plasminogen activator chain B	PLAT	5327	1.97823	0.0255492	TdgClinicalTrial		UROKINASE	chembl:CHEMBL1201420	7.07
Adenosine deaminase	ADA	100	1.73918	0.00496676	TdgClinicalTrial		PENTOSTATIN	chembl:CHEMBL1580	23.87
Adenosine deaminase	ADA	100	1.73918	0.00496676	TTD		ELAPEGADEMASE	chembl:CHEMBL3990026	5.3
Alpha-2-macroglobulin	A2M	2	4.02513	0.000552114	NCI		THROMBIN	chembl:CHEMBL2108110	5.3	2432677
Ribonuclease pancreatic	RNASE1	6035	2.42547	0.0164527	DTC		CHEMBL258728	chembl:CHEMBL258728	318.26	18226913
Neprilysin	MME	4311	3.41457	0.000229722	GuideToPharmacology	inhibitor	CANDOXATRILAT	chembl:CHEMBL434492	14.69
Neprilysin	MME	4311	3.41457	0.000229722	TdgClinicalTrial		CANDOXATRIL	chembl:CHEMBL35084	24.48
Cystathionine beta-synthase	CBS	875	2.96921	0.00261152	PharmGKB		METHIONINE	chembl:CHEMBL42336	25.46	24651765
Tissue factor pathway inhibitor	TFPI	7035	2.39723	0.000437884	NCI		DEFIBROTIDE	chembl:CHEMBL2108396	6.37	11441984
Tissue factor pathway inhibitor	TFPI	7035	2.39723	0.000437884	TTD		ARC-19499	chembl:CHEMBL4297890	6.37
Tissue factor pathway inhibitor	TFPI	7035	2.39723	0.000437884	TTD		TIFACOGIN	chembl:CHEMBL2108792	6.37
Matrix metalloproteinase-9;67 kDa matrix metalloproteinase-9;82 kDa matrix metalloproteinase-9	MMP9	4318	4.0289	0.000823259	GuideToPharmacology	antibody	ANDECALIXIMAB	chembl:CHEMBL3833374	12.73
Matrix metalloproteinase-9;67 kDa matrix metalloproteinase-9;82 kDa matrix metalloproteinase-9	MMP9	4318	4.0289	0.000823259	DTC		CARBOXYLATED GLUCOSAMINE	chembl:CHEMBL1161830	8.49	16616490
NAD(P)H dehydrogenase [quinone] 1	NQO1	1728	1.01446	0.00244718	ChemblInteractions	modulator	VATIQUINONE	chembl:CHEMBL1812161	6.06
NAD(P)H dehydrogenase [quinone] 1	NQO1	1728	1.01446	0.00244718	PharmGKB		BENZENE	chembl:CHEMBL277500	6.06	15935810
Integrin alpha-2	ITGA2	3673	2.18803	0.0150758	TTD		E-7820	chembl:CHEMBL4297376	15.91
Integrin alpha-2	ITGA2	3673	2.18803	0.0150758	ChemblInteractions	antagonist	VATELIZUMAB	chembl:CHEMBL1743086	15.91
Tyrosine-protein phosphatase non-receptor type 1;Tyrosine-protein phosphatase non-receptor type	PTPN1	5770	1.08812	3.60005e-05	DTC		LICOAGRODIN	chembl:CHEMBL2437368	5.3	24047800
Tyrosine-protein phosphatase non-receptor type 1;Tyrosine-protein phosphatase non-receptor type	PTPN1	5770	1.08812	3.60005e-05	DTC		CHEMBL2207339	chembl:CHEMBL2207339	5.3	23141910
Tyrosine-protein phosphatase non-receptor type 1;Tyrosine-protein phosphatase non-receptor type	PTPN1	5770	1.08812	3.60005e-05	DTC		GLISOFLAVONE	chembl:CHEMBL1223641	5.3	20724155
Tyrosine-protein phosphatase non-receptor type 1;Tyrosine-protein phosphatase non-receptor type	PTPN1	5770	1.08812	3.60005e-05	DTC		FLUORESCEIN DIPHOSPHATE	chembl:CHEMBL1818143	5.3	21482108
Tyrosine-protein phosphatase non-receptor type 1;Tyrosine-protein phosphatase non-receptor type	PTPN1	5770	1.08812	3.60005e-05	DTC		LICOAGRONE	chembl:CHEMBL2437367	5.3	24047800
Tyrosine-protein phosphatase non-receptor type 1;Tyrosine-protein phosphatase non-receptor type	PTPN1	5770	1.08812	3.60005e-05	DTC		MOROLIC ACID	chembl:CHEMBL463665	5.3	21453996
Tyrosine-protein phosphatase non-receptor type 1;Tyrosine-protein phosphatase non-receptor type	PTPN1	5770	1.08812	3.60005e-05	DTC		CHEMBL1162414	chembl:CHEMBL1162414	5.3	18595691
Tyrosine-protein phosphatase non-receptor type 1;Tyrosine-protein phosphatase non-receptor type	PTPN1	5770	1.08812	3.60005e-05	DTC		CHEMBL458855	chembl:CHEMBL458855	5.3	18595691
Tyrosine-protein phosphatase non-receptor type 1;Tyrosine-protein phosphatase non-receptor type	PTPN1	5770	1.08812	3.60005e-05	DTC		LIPIDYL PSEUDOPTERANE A	chembl:CHEMBL508425	5.3	19061360
Tyrosine-protein phosphatase non-receptor type 1;Tyrosine-protein phosphatase non-receptor type	PTPN1	5770	1.08812	3.60005e-05	DTC		ALDISIN	chembl:CHEMBL357047	5.3	21696953
Tyrosine-protein phosphatase non-receptor type 1;Tyrosine-protein phosphatase non-receptor type	PTPN1	5770	1.08812	3.60005e-05	DTC		LIPIDYL PSEUDOPTERANE D	chembl:CHEMBL449388	5.3	19061360
Tyrosine-protein phosphatase non-receptor type 1;Tyrosine-protein phosphatase non-receptor type	PTPN1	5770	1.08812	3.60005e-05	DTC		ISOBAVACHALCONE	chembl:CHEMBL253467	5.3	24047800
Inosine-5-monophosphate dehydrogenase 1;Inosine-5-monophosphate dehydrogenase	IMPDH1	3614	2.18946	0.000304606	TTD		TIAZOFURIN	chembl:CHEMBL108358	6.37
Inosine-5-monophosphate dehydrogenase 1;Inosine-5-monophosphate dehydrogenase	IMPDH1	3614	2.18946	0.000304606	TTD		TARIBAVIRIN HYDROCHLORIDE	chembl:CHEMBL2107375	6.37
Nitric oxide synthase, endothelial	NOS3	4846	3.94486	1.62549e-06	PharmGKB		ARGININE	chembl:CHEMBL1485	9.69	26385052
Serine/threonine-protein phosphatase 2B catalytic subunit gamma isoform;Serine/threonine-protein phosphatase	PPP3CC	5533	1.9466	0.00187002	TdgClinicalTrial		VOCLOSPORIN	chembl:CHEMBL2218919	12.73
Dual specificity protein kinase CLK1	CLK1	1195	1.66162	2.35684e-05	DTC		CHEMBL269881	chembl:CHEMBL269881	5.3
Ectonucleoside triphosphate diphosphohydrolase 1	ENTPD1	953	2.95114	0.000481198	GuideToPharmacology	inhibitor	CHEMBL608559	chembl:CHEMBL608559	63.65
DNA mismatch repair protein Msh6	MSH6	2956	1.41782	0.0137372	JAX-CKB		TEMOZOLOMIDE	chembl:CHEMBL810	7.07	19584161
DNA mismatch repair protein Msh6	MSH6	2956	1.41782	0.0137372	CIViC		DURVALUMAB	chembl:CHEMBL3301587	10.61	26674132
Dihydroorotate dehydrogenase (quinone), mitochondrial	DHODH	1723	1.79993	0.000928749	DTC		LEFLUNOMIDE	chembl:CHEMBL960	25.2
Dihydroorotate dehydrogenase (quinone), mitochondrial	DHODH	1723	1.79993	0.000928749	ChemblInteractions	inhibitor	TERIFLUNOMIDE	chembl:CHEMBL973	47.74
Dihydroorotate dehydrogenase (quinone), mitochondrial	DHODH	1723	1.79993	0.000928749	TTD		VIDOFLUDIMUS	chembl:CHEMBL197194	9.55
Dihydroorotate dehydrogenase (quinone), mitochondrial	DHODH	1723	1.79993	0.000928749	GuideToPharmacology	inhibitor	BREQUINAR	chembl:CHEMBL38434	63.65
Urokinase plasminogen activator surface receptor	PLAUR	5329	2.60017	3.28328e-06	TdgClinicalTrial		UROKINASE	chembl:CHEMBL1201420	24.75
Squalene monooxygenase	SQLE	6713	1.39428	0.000110295	TTD		TOLNAFTATE	chembl:CHEMBL83668	7.07
Squalene monooxygenase	SQLE	6713	1.39428	0.000110295	TTD		NAFTIFINE	chembl:CHEMBL626	148.52
Autophagy-related protein 16-1	ATG16L1	55054	2.79659	8.97367e-05	PharmGKB		ADALIMUMAB	chembl:CHEMBL1201580	7.49	25712183
Serine/threonine-protein kinase BRSK2	BRSK2	9024	3.16995	7.23709e-06	GuideToPharmacology	inhibitor	CHEMBL2203843	chembl:CHEMBL2203843	10.61
Monoacylglycerol lipase ABHD6	ABHD6	57406	1.511	7.5942e-05	DTC		ORLISTAT	chembl:CHEMBL175247	12.73	26344596

### Sheet: PTNvsWT
Protein_name	Gene_name	entrez_id	LogFC	P_value	interaction_claim_source	interaction_types	drug_name	drug_concept_id	interaction_group_score	PMIDs
Myeloid differentiation primary response protein MyD88	MYD88	4615	2.84289	5.68982e-05	JAX-CKB		BAZLITORAN	chembl:CHEMBL4297995	12.73
Vascular endothelial growth factor A	VEGFA	7422	4.53372	2.68996e-05	TEND		RANIBIZUMAB	chembl:CHEMBL1201825	8.79
Aldo-keto reductase family 1 member C3	AKR1C3	8644	2.46289	0.000395897	DTC		CHEMBL1682201	chembl:CHEMBL1682201	12.73	22263837
Aldo-keto reductase family 1 member C3	AKR1C3	8644	2.46289	0.000395897	DTC		CHEMBL1682202	chembl:CHEMBL1682202	12.73	22263837
Aldo-keto reductase family 1 member C3	AKR1C3	8644	2.46289	0.000395897	DTC		BACCHARIN	chembl:CHEMBL428354	12.73	22506594
Aldo-keto reductase family 1 member C3	AKR1C3	8644	2.46289	0.000395897	DTC		CHEMBL1682200	chembl:CHEMBL1682200	12.73	22263837
Monoglyceride lipase	MGLL	11343	1.49333	0.00232489	DTC		CHEMBL565711	chembl:CHEMBL565711	31.83	19583260
Monoglyceride lipase	MGLL	11343	1.49333	0.00232489	DTC		URB-597	chembl:CHEMBL184238	7.96	19232787
Monoglyceride lipase	MGLL	11343	1.49333	0.00232489	DTC		OCTHILINONE	chembl:CHEMBL1922512	31.83	22056744
Monoglyceride lipase	MGLL	11343	1.49333	0.00232489	DTC		CHEMBL76012	chembl:CHEMBL76012	15.91	19583260
Signal transducer and activator of transcription 6	STAT6	6778	1.24527	0.00365493	DTC		CHEMBL1374370	chembl:CHEMBL1374370	5.3
Endothelin-converting enzyme 1	ECE1	1889	2.25888	0.000486648	GuideToPharmacology	inhibitor	DAGLUTRIL	chembl:CHEMBL3989794	15.91
Endothelin-converting enzyme 1	ECE1	1889	2.25888	0.000486648	TTD		SLV-334	chembl:CHEMBL4297432	15.91
Complement C1r subcomponent;Complement C1r subcomponent heavy chain;Complement C1r subcomponent light chain	C1R	715	1.18403	0.0181001	GuideToPharmacology	inhibitor	NAFAMOSTAT	chembl:CHEMBL273264	5.79
Inositol 1,4,5-trisphosphate receptor type 1	ITPR1	3708	1.9831	2.34758e-06	TTD		NITROPRUSSIDE	chembl:CHEMBL2097081	7.07
Alpha-galactosidase A	GLA	2717	2.58827	2.64227e-05	PharmGKB		MIGALASTAT	chembl:CHEMBL110458	5.3
Alpha-galactosidase A	GLA	2717	2.58827	2.64227e-05	DTC		CHEMBL1256390	chembl:CHEMBL1256390	5.3
Alpha-galactosidase A	GLA	2717	2.58827	2.64227e-05	TTD		PEGUNIGALSIDASE ALFA	chembl:CHEMBL4297801	5.3
	HLA-A	3105	2.15101	1.45656e-06	PharmGKB		VANCOMYCIN	chembl:CHEMBL262777	8.49	32439433
	HLA-A	3105	2.15101	1.45656e-06	PharmGKB		BACAMPICILLIN	chembl:CHEMBL1583	8.49	9609616
Lymphocyte function-associated antigen 3	CD58	965	2.45453	5.98228e-05	TTD		ALEFACEPT	chembl:CHEMBL1201571	15.91
Thymidine phosphorylase	TYMP	1890	2.28579	0.00111994	ChemblInteractions	inhibitor	TIPIRACIL HYDROCHLORIDE	chembl:CHEMBL65375	10.61
Urokinase-type plasminogen activator;Urokinase-type plasminogen activator long chain A;Urokinase-type plasminogen activator short chain A;Urokinase-type plasminogen activator chain B	PLAU	5328	3.46783	7.90382e-07	TdgClinicalTrial		UPAMOSTAT	chembl:CHEMBL4206119	7.34
Ribosomal protein S6 kinase;Ribosomal protein S6 kinase alpha-1	RPS6KA1	6195	2.11758	0.0110643	DTC		CHEMBL240954	chembl:CHEMBL240954	9.09	25589938
Squalene synthase	FDFT1	2222	3.90811	5.42548e-05	ChemblInteractions	inhibitor	LAPAQUISTAT ACETATE	chembl:CHEMBL435224	15.91
Squalene synthase	FDFT1	2222	3.90811	5.42548e-05	GuideToPharmacology	inhibitor	CHEMBL1208085	chembl:CHEMBL1208085	15.91
Squalene synthase	FDFT1	2222	3.90811	5.42548e-05	GuideToPharmacology	inhibitor	SQ109	chembl:CHEMBL561057	15.91
cGMP-specific 3,5-cyclic phosphodiesterase	PDE5A	8654	1.02086	0.011055	TdgClinicalTrial		AVANAFIL	chembl:CHEMBL1963681	10.61
cGMP-specific 3,5-cyclic phosphodiesterase	PDE5A	8654	1.02086	0.011055	TTD		UDENAFIL	chembl:CHEMBL2103849	23.87
cGMP-specific 3,5-cyclic phosphodiesterase	PDE5A	8654	1.02086	0.011055	TEND		VARDENAFIL	chembl:CHEMBL1520	17.24
cGMP-specific 3,5-cyclic phosphodiesterase	PDE5A	8654	1.02086	0.011055	GuideToPharmacology	inhibitor	TADALAFIL	chembl:CHEMBL779	7.96
cGMP-specific 3,5-cyclic phosphodiesterase	PDE5A	8654	1.02086	0.011055	DTC		LORNEIC ACID A	chembl:CHEMBL1079947	5.3	19856955
Integrin beta-3;Integrin beta	ITGB3	3690	5.20026	0.000349072	PharmGKB		ABCIXIMAB	chembl:CHEMBL1201584	8.34	20938371
Integrin beta-3;Integrin beta	ITGB3	3690	5.20026	0.000349072	TEND		EPTIFIBATIDE	chembl:CHEMBL1174	10.91
Integrin beta-3;Integrin beta	ITGB3	3690	5.20026	0.000349072	TdgClinicalTrial		TIROFIBAN	chembl:CHEMBL916	6.37
Cyclin-dependent kinase inhibitor 2A;Cyclin-dependent kinase 4 inhibitor B	CDKN2A	1029	3.42583	3.69849e-05	JAX-CKB		MILCICLIB MALEATE	chembl:CHEMBL4297668	6.06	23347136
DNA polymerase;DNA polymerase delta catalytic subunit	POLD1	5424	2.72493	0.000171613	DTC		HYMENOIC ACID	chembl:CHEMBL494213	12.73	18364258
cGMP-dependent 3,5-cyclic phosphodiesterase	PDE2A	5138	2.6899	8.87009e-05	TTD		CP-461	chembl:CHEMBL4068108	12.73
Serine palmitoyltransferase 2	SPTLC2	9517	1.02059	0.00151136	GuideToPharmacology	inhibitor	MYRIOCIN	chembl:CHEMBL55076	31.83
Purine nucleoside phosphorylase	PNP	4860	1.5313	0.00163901	ChemblInteractions	inhibitor	FORODESINE HYDROCHLORIDE	chembl:CHEMBL550755	50.92
Purine nucleoside phosphorylase	PNP	4860	1.5313	0.00163901	TTD		GUANOSINE	chembl:CHEMBL375655	38.19
Purine nucleoside phosphorylase	PNP	4860	1.5313	0.00163901	TdgClinicalTrial		ULODESINE	chembl:CHEMBL269864	25.46
Purine nucleoside phosphorylase	PNP	4860	1.5313	0.00163901	TdgClinicalTrial		FORODESINE	chembl:CHEMBL218291	76.38
Purine nucleoside phosphorylase	PNP	4860	1.5313	0.00163901	TTD		PELDESINE	chembl:CHEMBL311300	38.19
Tissue-type plasminogen activator;Tissue-type plasminogen activator chain A;Tissue-type plasminogen activator chain B	PLAT	5327	5.44987	2.82338e-07	TdgClinicalTrial		UROKINASE	chembl:CHEMBL1201420	7.07
Adenosine deaminase	ADA	100	1.87427	0.00375298	TdgClinicalTrial		PENTOSTATIN	chembl:CHEMBL1580	23.87
Adenosine deaminase	ADA	100	1.87427	0.00375298	TTD		ELAPEGADEMASE	chembl:CHEMBL3990026	5.3
Alpha-2-macroglobulin	A2M	2	4.56319	0.000651577	NCI		THROMBIN	chembl:CHEMBL2108110	5.3	2432677
Insulin-like growth factor II;Insulin-like growth factor II;Insulin-like growth factor II Ala-25 Del;Preptin	IGF2	3481	1.09035	0.0084322	CIViC		GANITUMAB	chembl:CHEMBL1743024	6.82	2374107124727320
Apolipoprotein A-I;Proapolipoprotein A-I;Truncated apolipoprotein A-I	APOA1	335	2.89795	0.00175282	DTC		CHEMBL247920	chembl:CHEMBL247920	15.91	17554340
Fibronectin;Anastellin;Ugl-Y1;Ugl-Y2;Ugl-Y3	FN1	2335	1.39492	0.00703677	ChemblInteractions		L19IL2	chembl:CHEMBL2109608	15.91
Fibronectin;Anastellin;Ugl-Y1;Ugl-Y2;Ugl-Y3	FN1	2335	1.39492	0.00703677	ChemblInteractions		L19TNFA	chembl:CHEMBL2109589	15.91
Fibronectin;Anastellin;Ugl-Y1;Ugl-Y2;Ugl-Y3	FN1	2335	1.39492	0.00703677	ChemblInteractions		L19SIP 131I	chembl:CHEMBL2109412	15.91
Plasminogen activator inhibitor 1	SERPINE1	5054	2.02596	1.95497e-06	DTC		TIPLASININ	chembl:CHEMBL325441	6.37	17276980
Plasma protease C1 inhibitor	SERPING1	710	2.12666	0.000219807	TTD		RHUCIN	wikidata:Q29006438	15.91
Plasma protease C1 inhibitor	SERPING1	710	2.12666	0.000219807	TTD		CINRYZE	wikidata:Q29005608	15.91
Intercellular adhesion molecule 1	ICAM1	3383	2.30568	0.000130573	TTD		BI-505	chembl:CHEMBL2109482	19.1
Intercellular adhesion molecule 1	ICAM1	3383	2.30568	0.000130573	TTD		ALICAFORSEN	chembl:CHEMBL2108326	25.46
Intercellular adhesion molecule 1	ICAM1	3383	2.30568	0.000130573	ChemblInteractions	antagonist	ENLIMOMAB PEGOL	chembl:CHEMBL2108401	12.73
Intercellular adhesion molecule 1	ICAM1	3383	2.30568	0.000130573	TTD		LIFITEGRAST	chembl:CHEMBL2048028	8.49
Cholinesterase;Carboxylic ester hydrolase	BCHE	590	1.28207	0.000663495	PharmGKB		RIVASTIGMINE	chembl:CHEMBL636	15.91	1.87803e+31
Cholinesterase;Carboxylic ester hydrolase	BCHE	590	1.28207	0.000663495	FDA		SUXAMETHONIUM	chembl:CHEMBL703	7.07
Cholinesterase;Carboxylic ester hydrolase	BCHE	590	1.28207	0.000663495	TEND		ISOFLUROPHATE	chembl:CHEMBL1025	10.61
Cholinesterase;Carboxylic ester hydrolase	BCHE	590	1.28207	0.000663495	NCI		DONEPEZIL	chembl:CHEMBL502	5.2	1598951716083540
Ribonuclease pancreatic	RNASE1	6035	2.94085	0.00975037	DTC		CHEMBL258728	chembl:CHEMBL258728	318.26	18226913
Tumor necrosis factor receptor superfamily member 16	NGFR	4804	1.60338	0.00199355	TTD		FULRANUMAB	chembl:CHEMBL1743023	10.61
Tumor necrosis factor receptor superfamily member 16	NGFR	4804	1.60338	0.00199355	TTD		CENEGERMIN	chembl:CHEMBL4297852	21.22
Neprilysin	MME	4311	2.32974	0.000428	GuideToPharmacology	inhibitor	CANDOXATRILAT	chembl:CHEMBL434492	14.69
Neprilysin	MME	4311	2.32974	0.000428	TdgClinicalTrial		CANDOXATRIL	chembl:CHEMBL35084	24.48
Complement factor H	CFH	3075	3.61751	5.26163e-05	PharmGKB		ECULIZUMAB	chembl:CHEMBL1201828	14.14	26724167
Complement factor H	CFH	3075	3.61751	5.26163e-05	PharmGKB		RANIBIZUMAB	chembl:CHEMBL1201825	58.35	2.64396e+79
Complement factor H	CFH	3075	3.61751	5.26163e-05	PharmGKB		BEVACIZUMAB	chembl:CHEMBL1201583	7.53	2.64396e+79
Integrin alpha-5;Integrin alpha-5 heavy chain;Integrin alpha-5 light chain	ITGA5	3678	1.05657	0.0231369	ChemblInteractions	antagonist	VOLOCIXIMAB	chembl:CHEMBL2108061	9.09
Tissue factor pathway inhibitor	TFPI	7035	2.82494	0.000113913	NCI		DEFIBROTIDE	chembl:CHEMBL2108396	6.37	11441984
Tissue factor pathway inhibitor	TFPI	7035	2.82494	0.000113913	TTD		ARC-19499	chembl:CHEMBL4297890	6.37
Tissue factor pathway inhibitor	TFPI	7035	2.82494	0.000113913	TTD		TIFACOGIN	chembl:CHEMBL2108792	6.37
Hepatocyte growth factor;Hepatocyte growth factor alpha chain;Hepatocyte growth factor beta chain	HGF	3082	1.95915	0.0106493	TTD		FICLATUZUMAB	chembl:CHEMBL1743018	13.26
Hepatocyte growth factor;Hepatocyte growth factor alpha chain;Hepatocyte growth factor beta chain	HGF	3082	1.95915	0.0106493	TALC	antibody	RILOTUMUMAB	chembl:CHEMBL1743063	13.26
Matrix metalloproteinase-9;67 kDa matrix metalloproteinase-9;82 kDa matrix metalloproteinase-9	MMP9	4318	4.98512	0.00122005	GuideToPharmacology	antibody	ANDECALIXIMAB	chembl:CHEMBL3833374	12.73
Matrix metalloproteinase-9;67 kDa matrix metalloproteinase-9;82 kDa matrix metalloproteinase-9	MMP9	4318	4.98512	0.00122005	DTC		CARBOXYLATED GLUCOSAMINE	chembl:CHEMBL1161830	8.49	16616490
Integrin alpha-2	ITGA2	3673	1.95469	0.0231177	TTD		E-7820	chembl:CHEMBL4297376	15.91
Integrin alpha-2	ITGA2	3673	1.95469	0.0231177	ChemblInteractions	antagonist	VATELIZUMAB	chembl:CHEMBL1743086	15.91
Tyrosine-protein phosphatase non-receptor type 1;Tyrosine-protein phosphatase non-receptor type	PTPN1	5770	1.03277	5.15393e-05	DTC		LICOAGRODIN	chembl:CHEMBL2437368	5.3	24047800
Tyrosine-protein phosphatase non-receptor type 1;Tyrosine-protein phosphatase non-receptor type	PTPN1	5770	1.03277	5.15393e-05	DTC		CHEMBL2207339	chembl:CHEMBL2207339	5.3	23141910
Tyrosine-protein phosphatase non-receptor type 1;Tyrosine-protein phosphatase non-receptor type	PTPN1	5770	1.03277	5.15393e-05	DTC		GLISOFLAVONE	chembl:CHEMBL1223641	5.3	20724155
Tyrosine-protein phosphatase non-receptor type 1;Tyrosine-protein phosphatase non-receptor type	PTPN1	5770	1.03277	5.15393e-05	DTC		FLUORESCEIN DIPHOSPHATE	chembl:CHEMBL1818143	5.3	21482108
Tyrosine-protein phosphatase non-receptor type 1;Tyrosine-protein phosphatase non-receptor type	PTPN1	5770	1.03277	5.15393e-05	DTC		LICOAGRONE	chembl:CHEMBL2437367	5.3	24047800
Tyrosine-protein phosphatase non-receptor type 1;Tyrosine-protein phosphatase non-receptor type	PTPN1	5770	1.03277	5.15393e-05	DTC		MOROLIC ACID	chembl:CHEMBL463665	5.3	21453996
Tyrosine-protein phosphatase non-receptor type 1;Tyrosine-protein phosphatase non-receptor type	PTPN1	5770	1.03277	5.15393e-05	DTC		CHEMBL1162414	chembl:CHEMBL1162414	5.3	18595691
Tyrosine-protein phosphatase non-receptor type 1;Tyrosine-protein phosphatase non-receptor type	PTPN1	5770	1.03277	5.15393e-05	DTC		CHEMBL458855	chembl:CHEMBL458855	5.3	18595691
Tyrosine-protein phosphatase non-receptor type 1;Tyrosine-protein phosphatase non-receptor type	PTPN1	5770	1.03277	5.15393e-05	DTC		LIPIDYL PSEUDOPTERANE A	chembl:CHEMBL508425	5.3	19061360
Tyrosine-protein phosphatase non-receptor type 1;Tyrosine-protein phosphatase non-receptor type	PTPN1	5770	1.03277	5.15393e-05	DTC		ALDISIN	chembl:CHEMBL357047	5.3	21696953
Tyrosine-protein phosphatase non-receptor type 1;Tyrosine-protein phosphatase non-receptor type	PTPN1	5770	1.03277	5.15393e-05	DTC		LIPIDYL PSEUDOPTERANE D	chembl:CHEMBL449388	5.3	19061360
Tyrosine-protein phosphatase non-receptor type 1;Tyrosine-protein phosphatase non-receptor type	PTPN1	5770	1.03277	5.15393e-05	DTC		ISOBAVACHALCONE	chembl:CHEMBL253467	5.3	24047800
Inosine-5-monophosphate dehydrogenase 1;Inosine-5-monophosphate dehydrogenase	IMPDH1	3614	2.72696	0.000116804	TTD		TIAZOFURIN	chembl:CHEMBL108358	6.37
Inosine-5-monophosphate dehydrogenase 1;Inosine-5-monophosphate dehydrogenase	IMPDH1	3614	2.72696	0.000116804	TTD		TARIBAVIRIN HYDROCHLORIDE	chembl:CHEMBL2107375	6.37
Endothelin B receptor	EDNRB	1910	2.56214	0.000416307	GuideToPharmacology	antagonist	AMBRISENTAN	chembl:CHEMBL1111	12.73
Endothelin B receptor	EDNRB	1910	2.56214	0.000416307	ChemblInteractions	antagonist	ENRASENTAN	chembl:CHEMBL431651	6.37
Endothelin B receptor	EDNRB	1910	2.56214	0.000416307	TdgClinicalTrial		BOSENTAN	chembl:CHEMBL957	17.5
Endothelin B receptor	EDNRB	1910	2.56214	0.000416307	TdgClinicalTrial		MACITENTAN	chembl:CHEMBL2103873	22.28
Endothelin B receptor	EDNRB	1910	2.56214	0.000416307	TdgClinicalTrial		IRL-1620	chembl:CHEMBL4298109	6.37
Endothelin B receptor	EDNRB	1910	2.56214	0.000416307	ChemblInteractions	antagonist	TEZOSENTAN	chembl:CHEMBL61780	6.37
Insulin-like growth factor-binding protein 5	IGFBP5	3488	1.45854	0.000298078	NCI		ANDROSTANOLONE	wikidata:Q31686490	5.53	16368782
Tenascin	TNC	3371	1.48808	6.83277e-07	ChemblInteractions		F16SIP 131I	chembl:CHEMBL2109584	12.73
Tenascin	TNC	3371	1.48808	6.83277e-07	ChemblInteractions		81C6 131I	chembl:CHEMBL2109582	12.73
Tenascin	TNC	3371	1.48808	6.83277e-07	TTD		8H9 131I	chembl:CHEMBL2109310	12.73
Tenascin	TNC	3371	1.48808	6.83277e-07	ChemblInteractions		TENATUMOMAB	chembl:CHEMBL1743077	12.73
Tenascin	TNC	3371	1.48808	6.83277e-07	ChemblInteractions		F16IL2	chembl:CHEMBL2109583	12.73
Proteasome subunit beta type;Proteasome subunit beta type-8	PSMB8	5696	1.68281	6.41034e-05	DTC		BELACTOSIN A	chembl:CHEMBL491636	7.96	23547757
Proteasome subunit beta type;Proteasome subunit beta type-8	PSMB8	5696	1.68281	6.41034e-05	DTC		LACTACYSTIN	chembl:CHEMBL374308	7.96	23547757
Cellular retinoic acid-binding protein 2	CRABP2	1382	1.36273	9.65622e-05	DTC		BESTATIN METHYL ESTER	chembl:CHEMBL457092	42.43	21515062
Nitric oxide synthase, endothelial	NOS3	4846	4.45497	9.24988e-05	PharmGKB		ARGININE	chembl:CHEMBL1485	9.69	26385052
Protein PML	PML	5371	1.42775	1.22377e-05	CIViC		TRETINOIN	chembl:CHEMBL38	5.79	2.15051e+46
Protein PML	PML	5371	1.42775	1.22377e-05	CIViC		TAMIBAROTENE	chembl:CHEMBL25202	10.61	30289902
Protein PML	PML	5371	1.42775	1.22377e-05	NCI		TAZAROTENE	chembl:CHEMBL1657	5.3	16939905
Oxygen-dependent coproporphyrinogen-III oxidase, mitochondrial	CPOX	1371	1.32209	0.0130702	FDA		GIVOSIRAN	chembl:CHEMBL4297760	42.43
Nicotinamide N-methyltransferase	NNMT	4837	1.84452	0.0145145	TdgClinicalTrial		NIACIN	chembl:CHEMBL573	28.29
Signal transducer and activator of transcription 1-alpha/beta;Signal transducer and activator of transcription	STAT1	6772	1.26531	0.0085604	DTC		GUTTIFERONE K	chembl:CHEMBL388529	10.61
Signal transducer and activator of transcription 1-alpha/beta;Signal transducer and activator of transcription	STAT1	6772	1.26531	0.0085604	CIViC		PICOPLATIN	chembl:CHEMBL3544907	21.22	15726096
Nicotinamide phosphoribosyltransferase	NAMPT	10135	1.25732	2.85208e-07	TdgClinicalTrial		TEGLARINAD CHLORIDE	chembl:CHEMBL190412	63.65
Nicotinamide phosphoribosyltransferase	NAMPT	10135	1.25732	2.85208e-07	TTD		CHS-828	chembl:CHEMBL17289	21.22
Nicotinamide phosphoribosyltransferase	NAMPT	10135	1.25732	2.85208e-07	TTD		DAPORINAD	chembl:CHEMBL566757	42.43
Serine/threonine-protein phosphatase 2B catalytic subunit gamma isoform;Serine/threonine-protein phosphatase	PPP3CC	5533	1.9071	0.00194424	TdgClinicalTrial		VOCLOSPORIN	chembl:CHEMBL2218919	12.73
Caspase-4;Caspase-4 subunit 1;Caspase-4 subunit 2	CASP4	837	1.61581	0.000152804	ChemblInteractions	inhibitor	EMRICASAN	chembl:CHEMBL197672	5.3
Dual specificity protein kinase CLK1	CLK1	1195	1.83272	3.77734e-05	DTC		CHEMBL269881	chembl:CHEMBL269881	5.3
Ectonucleoside triphosphate diphosphohydrolase 1	ENTPD1	953	3.15104	4.04579e-05	GuideToPharmacology	inhibitor	CHEMBL608559	chembl:CHEMBL608559	63.65
Signal transducer and activator of transcription 5B;Signal transducer and activator of transcription;Signal transducer and activator of transcription 5A	STAT5A	6776	1.09141	0.000350746	DTC		TOFACITINIB	chembl:CHEMBL221959	10.61	1459318219053750
Signal transducer and activator of transcription 5B;Signal transducer and activator of transcription;Signal transducer and activator of transcription 5A	STAT5A	6776	1.09141	0.000350746	DTC		AZD-1480	chembl:CHEMBL1231124	10.61	21138246
DNA mismatch repair protein Msh6	MSH6	2956	1.43632	0.0124817	JAX-CKB		TEMOZOLOMIDE	chembl:CHEMBL810	7.07	19584161
DNA mismatch repair protein Msh6	MSH6	2956	1.43632	0.0124817	CIViC		DURVALUMAB	chembl:CHEMBL3301587	10.61	26674132
IgG receptor FcRn large subunit p51	FCGRT	2217	1.66257	6.42026e-05	GuideToPharmacology	antibody	ROZANOLIXIZUMAB	chembl:CHEMBL4297820	63.65
Integrin alpha-1	ITGA1	3672	1.56955	2.1034e-06	TTD		SAN-300	chembl:CHEMBL4297822	63.65
Beta-2-microglobulin;Beta-2-microglobulin form pI 5.3	B2M	567	1.88926	0.000576871	NCI		AMIKACIN	chembl:CHEMBL177	8.49	7672871
Beta-2-microglobulin;Beta-2-microglobulin form pI 5.3	B2M	567	1.88926	0.000576871	NCI		THYROGLOBULIN	chembl:CHEMBL1201650	14.14	9609129
Dihydroorotate dehydrogenase (quinone), mitochondrial	DHODH	1723	2.20247	0.00028972	DTC		LEFLUNOMIDE	chembl:CHEMBL960	25.2
Dihydroorotate dehydrogenase (quinone), mitochondrial	DHODH	1723	2.20247	0.00028972	ChemblInteractions	inhibitor	TERIFLUNOMIDE	chembl:CHEMBL973	47.74
Dihydroorotate dehydrogenase (quinone), mitochondrial	DHODH	1723	2.20247	0.00028972	TTD		VIDOFLUDIMUS	chembl:CHEMBL197194	9.55
Dihydroorotate dehydrogenase (quinone), mitochondrial	DHODH	1723	2.20247	0.00028972	GuideToPharmacology	inhibitor	BREQUINAR	chembl:CHEMBL38434	63.65
Urokinase plasminogen activator surface receptor	PLAUR	5329	2.77892	2.60922e-08	TdgClinicalTrial		UROKINASE	chembl:CHEMBL1201420	24.75
Dihydropyrimidine dehydrogenase [NADP(+)]	DPYD	1806	2.48977	0.00090796	PharmGKB		TEGAFUR	chembl:CHEMBL20883	134.38	12209976,28950804,24923815,30858516,23603345,16115930,27122156,31382864,22490566,9470816,18600527,15944764,26603945,18443386,17700593,17165084,17000685,19530960,26794347,19795123,12360106,19473056,9439663,26099996,26216193,27864592,17121937,18299612,28295243,15132136,20819423,27995989,16151913,15017333,24817302,30114658,29846282,9323575,29134491,23988873,17203168,11895907,32378051,25677447,170648…
Dihydropyrimidine dehydrogenase [NADP(+)]	DPYD	1806	2.48977	0.00090796	TTD		ENILURACIL	chembl:CHEMBL355200	10.61
Dihydropyrimidine dehydrogenase [NADP(+)]	DPYD	1806	2.48977	0.00090796	TdgClinicalTrial		GIMERACIL	chembl:CHEMBL1730601	7.07
cGMP-inhibited 3,5-cyclic phosphodiesterase A	PDE3A	5139	2.18394	0.000710005	TTD		K-134	chembl:CHEMBL284838	5.53	23110051
cGMP-inhibited 3,5-cyclic phosphodiesterase A	PDE3A	5139	2.18394	0.000710005	GuideToPharmacology	inhibitor	ANAGRELIDE	chembl:CHEMBL760	19.37
cGMP-inhibited 3,5-cyclic phosphodiesterase A	PDE3A	5139	2.18394	0.000710005	TdgClinicalTrial		MILRINONE	chembl:CHEMBL189	5.53
Squalene monooxygenase	SQLE	6713	1.3013	0.00152398	TTD		TOLNAFTATE	chembl:CHEMBL83668	7.07
Squalene monooxygenase	SQLE	6713	1.3013	0.00152398	TTD		NAFTIFINE	chembl:CHEMBL626	148.52
Autophagy-related protein 16-1	ATG16L1	55054	2.85288	0.000113924	PharmGKB		ADALIMUMAB	chembl:CHEMBL1201580	7.49	25712183
Chondroitin sulfate proteoglycan 4	CSPG4	1464	3.69019	0.00188166	NCI		ALTEPLASE	chembl:CHEMBL1201593	6.7	18000864
Echinoderm microtubule-associated protein-like 4	EML4	27436	1.25547	0.000200273	JAX-CKB		CRIZOTINIB	chembl:CHEMBL601719	6.01	2.67756e+127
Echinoderm microtubule-associated protein-like 4	EML4	27436	1.25547	0.000200273	JAX-CKB		ALECTINIB	chembl:CHEMBL1738797	8.75	2.70099e+79
Echinoderm microtubule-associated protein-like 4	EML4	27436	1.25547	0.000200273	JAX-CKB		CHEMBL3397300	chembl:CHEMBL3397300	6.37	2.70099e+39
Lysyl oxidase homolog 2	LOXL2	4017	2.60513	0.000738521	TTD		SIMTUZUMAB	chembl:CHEMBL2109667	190.95
Transient receptor potential cation channel subfamily V member 2	TRPV2	51393	4.35395	3.36946e-05	GuideToPharmacology	activator	CANNABIDIOL	chembl:CHEMBL190461	19.1
DNA (cytosine-5)-methyltransferase 3A	DNMT3A	1788	2.24628	0.000715072	JAX-CKB		DECITABINE	chembl:CHEMBL1201129	7.23	27418649
